# Arabidopsis root lipid droplets are hubs for membrane homeostasis under heat stress, and triterpenoid synthesis and storage

**DOI:** 10.1101/2025.03.24.644787

**Authors:** Patricia Scholz, Janis Dabisch, Alyssa C. Clews, Philipp W. Niemeyer, Ana C. Vilchez, Magdiel S. S. Lim, Siqi Sun, Lea Hembach, Fabienne Dreier, Katharina F. Blersch, Lea M. Preuß, Martin Bonin, Elena Lesch, Yuya Iwai, Takashi L. Shimada, Jürgen Eirich, Iris Finkemeier, Katharina Gutbrod, Peter Dörmann, You Wang, Robert T. Mullen, Till Ischebeck

**Affiliations:** University of Göttingen, Albrecht-von-Haller-Institute for Plant Sciences, Department of Plant Biochemistry, 37077 Göttingen, Germany; ENS Lyon – Laboratoire Reproduction et Développement des Plantes, 69364 Lyon, France; University of Münster, Institute of Plant Biology and Biotechnology (IBBP), Green Biotechnology, 48143 Münster, Germany; University of Guelph, Department of Molecular and Cellular Biology, Guelph, ON N1G 2W1, Canada; Chiba University, Graduate School of Horticulture, Matsudo648, Matsudo-shi, Chiba, 271-8510, Japan; Plant Molecular Science Center, Chiba University, Chiba-shi, Chiba, 260-8675, Japan; Research Center for Space Agriculture and Horticulture, Chiba University, Matsudo-shi, Matsudo, 271-8510, Japan; University of Münster, Institute of Plant Biology and Biotechnology (IBBP), Plant Physiology, 48149 Münster, Germany; Institute of Molecular Physiology and Biotechnology of Plants (IMBIO), University of Bonn, Bonn, Germany

**Keywords:** lipid droplets, roots, heat stress, proteomics, Arabidopsis, triterpenes

## Abstract

- Plant lipid droplets (LDs) and their associated proteins have numerous subcellular and physiological functions. While considerable progress has been made for LDs in many tissues, the function and composition of LDs in roots remains largely unexplored.
- We investigated the changes of the number of LDs and of the lipidome in heat-stressed *Arabidopsis thaliana* roots. Furthermore, we isolated root LDs from the Arabidopsis mutant *trigalactosyldiacylglycerol 1-1 sugar dependent 1-4* and investigated their proteome and lipidome.
- Heat stress lead to a degradation of membrane lipids and an increase in TAGs and LDs. while, fatty acid SEs decreased, probably acting as precursors for acylated sterol glycosides. A variety of proteins were enriched in root LDs, which are thus far not described as LD proteins. Transient expression of these proteins in many cases confirmed their LD localization, for example of the triterpene biosynthetic enzymes thalianol synthase and marneral synthase. We could furthermore show that the educts and products of these enzymes are enriched in root LDs, too.
- We conclude that root LDs simultaneously act as a sink and source during heat stress-induced membrane remodeling. Furthermore, root LDs play a pivotal role in triperpene synthesis and storage, thereby highlighting LDs as hubs in specialized metabolism.
