## Supplementary material for "Arabidopsis root lipid droplets are hubs for membrane homeostasis under heat stress, and triterpenoid synthesis and storage": Data S9

### Sheet: Suppl. Dataset S9
Supplemental Dataset S9: Terpene and sterol enrichment in LDs - raw values. LDs were isolated from roots of the Arabidopsis tgd1-1 sdp1-4 mutant and the terpenes of LD-enriched and total root extracts (TE) were analysed by GC-MS. Total extracts were 100 µl of disrupted root tissue, while LDs were isolated from 10 ml of the same sample. All samples were measured with two different splits, and resu…
	Ion count
Sample	LD2				LD3				LD4				LD5				TE2				TE3				TE4				TE5
Weight in g	8.372				7.109				6.789				5.626				8.372				7.109				6.789				5.626
Split of GC system	10	70	10	70	10	70	10	70	10	70	10	70	10	70	10	70	splittless	30	splittless	30	splittless	30	splitless	30	splitless	30	splitless	30	splitless	30	splitless	30
Saponified	no	no	yes	yes	no	no	yes	yes	no	no	yes	yes	no	no	yes	yes	no	no	yes	yes	no	no	yes	yes	no	no	yes	yes	no	no	yes	yes
cholestanol (internal standard)	449688	37060	927655	55425	611737	66460	659460	61037	631408	72352	393371	37952	630710	60685	685629	54256	311098	19289	265424	32523	246421	29729	247750	21091	384419	40682	213182	16954	329563	25669	449570	39697
oxidosqualene	46178.1				46335.3				65407.2				57765.6				0				0				0				0
squalene		497211				614669				540840				447650				19939.3				56822.4				67272.2				14750.7
beta-sitosterol		145826		1425236		196577		1297348		242336		623741		155271		1041125		114879		259442		337760		325028		410199		262638		101508		187269
campesterol	504948		4856788		523303		2984660		588772		1732234		505517		2637596		502185		547526		761930		977277		938648		732590		275610		526497
cycloartenol	119877		4636427		130617		3262365		128741		1826654		104394		2502179		16319.8		71345.8		26154.8		125427		36749.3		96879.6		12837.2		79534.3
isofucosterol	29560.4		718058		37857.1		433136		31540.8		181518		31540.8		254825		15229.5		29681.7		31540.8		40828.4		39816.3		33453.9		8549.22		27479.2
stigmasterol	987594		4187482		809678		1834097		890471		1166547		810798		1810384		1198402		1057254		1642207		1623644		1846984		1137582		609261		877960
thalianol	510678		1646009		597859		934968		659840		595831		579538		847460		98666		118388		137403		186452		224472		157199		81237		154745
farnesol	0	0		240755	0	0		192852	0	0		101193	0	0		125395	0	0	405864		0	0	564895		0	0	438438		0	0	234288
cholesterol	9014.84		70082.2		11794.1		31774.8		14171.3		18816.8		12171.3		36514.5		12110		20746		27021.3		57376.2		15616.4		28599.3		11869.3		34486.2
brassicasterol	9032.6		134195		9371.1		52767.6		9935.78		20211		7444.15		45790.7		15010.5		10948.4		17487.6		20025.9		21859		11044.2		4861.26		11596.5
stigmastanol	10795.6		443507		12097		217078		13290.6		124451		8654.85		179510		6548.71		17226.1		10748.8		17517.9		11603.5		10431.7		4113.45		16339.8
beta-amyrin	36296.1		880477		47225.9		492704		70303.6		235902		54212.6		425971		9286.38		34701.3		32610.8		60250.6		54176.7		36796.2		13438.1		41041
U1 terpene	51756.1		761981		88109.8		571934		96309.5		360646		66549.3		390504		9746.8		18907		19949.9		33681.6		28086.7		29464.6		7261.27		25706.3
thalianol derivative 1	98703.6		538644		355204		599631		386246		277007		169799		499979		36429.4		61052.5		62327.5		123107		160233		69735.3		12604.5		87655.1
thalianol derivative 2	509666		1466280		1411538		1684084		1467617		998490		1242937		1343434		361144		286090		540608		501768		813498		349252		195279		328285
thalianol derivative 3	953685		2955063		1464559		1887503		1525958		971345		1125188		1644192		220421		254366		326175		433461		599274		269434		73969.8		290501

### Sheet: Suppl. Dataset S10
Supplemental Dataset S10: Terpene and sterol enrichment in LDs - processed data. LDs were isolated from roots of the Arabidopsis tgd1-1 sdp1-4 mutant and the terpenes of LD-enriched and total root extracts (TE) were analysed by GC-MS. Total extracts were 100 µl of disrupted root tissue, while LDs were isolated from 10 ml of the same sample. All samples were measured with two different splits and …
		Normalized ion count
	Name	LD2	LD3	LD4	LD5	TE2	TE3	TE4	TE5		Recovery score	Name	2 free	3 free	4 free	5 free		Average	SD
free	stigmasterol	0.262324	0.186182	0.207732	0.228498	9.20251	18.7487	14.1541	6.57196		free	stigmasterol	2.85057	0.993041	1.46765	3.47687		2.19703	1.16142
	beta-sitosterol	0.470003	0.416068	0.493357	0.454788	14.2276	31.9631	29.7041	14.0579			beta-sitosterol	3.30346	1.30171	1.66091	3.2351		2.37529	1.04302
	campesterol	0.134124	0.120332	0.137351	0.142464	3.85627	8.69879	7.1932	2.97294			campesterol	3.47807	1.38332	1.90945	4.79203		2.89072	1.54867
	isofucosterol	0.00785181	0.00870512	0.00735795	0.00888881	0.116947	0.360095	0.305127	0.0922186			isofucosterol	6.714	2.41745	2.41144	9.63885		5.29544	3.53449
	cholesterol	0.00239452	0.002712	0.00330593	0.00343011	0.0929926	0.308496	0.119674	0.128031			cholesterol	2.57495	0.879103	2.76244	2.67912		2.2239	0.899808
	brassicasterol	0.00239923	0.00215485	0.00231785	0.0020979	0.115266	0.199652	0.167514	0.0524373			brassicasterol	2.08148	1.0793	1.38368	4.00078		2.13631	1.31187
	stigmastanol	0.00286752	0.00278166	0.00310047	0.0024391	0.0502874	0.122717	0.0889214	0.0443709			stigmastanol	5.70226	2.26673	3.48675	5.49708		4.23821	1.65123
	cycloartenol	0.0318417	0.0300348	0.0300332	0.0294204	0.125319	0.298603	0.281623	0.138472			cycloartenol	25.4085	10.0584	10.6643	21.2465		16.8444	7.68037
	squalene	1.60253	1.30099	1.10106	1.31116	2.46946	5.37726	4.87144	2.04283			squalene	64.8941	24.1942	22.6024	64.1836		43.9686	23.7631
	oxidosqualene	0.0122658	0.0106546	0.0152584	0.0162794	0	0	0	0
	beta-amyrin	0.00964095	0.0108594	0.0164007	0.0152781	0.0713099	0.37231	0.415176	0.144954			beta-amyrin	13.5198	2.91677	3.95029	10.54		7.73171	5.12741
	thalianol	0.135646	0.137476	0.15393	0.163325	0.757654	1.5687	1.72021	0.876286			thalianol	17.9034	8.76366	8.94831	18.6383		13.5634	5.44448
	thalianol derivative tms 1	0.0262176	0.0816778	0.0901049	0.0478527	0.279741	0.711579	1.22793	0.135962			thalianol derivative tms 1	9.37209	11.4784	7.33797	35.1955		15.846	13.01
	thalianol derivative tms 2	0.135377	0.324578	0.342371	0.350283	2.77322	6.17201	6.23413	2.10643			thalianol derivative tms 2	4.88159	5.25888	5.49188	16.6292		8.06539	5.71475
	thalianol derivative tms 3	0.253317	0.33677	0.355981	0.3171	1.69261	3.72387	4.59245	0.797896			thalianol derivative tms 3	14.9661	9.04355	7.75144	39.742		17.8758	14.912
	U1 terpene	0.0137474	0.0202605	0.0224674	0.0187549	0.0748455	0.227763	0.215238	0.0783257			U1 terpene	18.3677	8.89543	10.4384	23.9447		15.4116	7.04146
	farnesol	0	0	0	0	0	0	0	0
esterified	beta-sitosterol	2.60151	2.57382	1.92747	2.956	4.82922	11.3925	15.9321	2.71227		esterified	beta-sitosterol	53.8701	22.5923	12.098	108.986		49.3867	43.5147
	campesterol	0.491241	0.516314	0.511281	0.54132	1.07167	2.39872	2.93039	1.19027			campesterol	45.8388	21.5246	17.4475	45.4788		32.5724	15.2029
	isofucosterol	0.084606	0.0836854	0.0606112	0.0571733	0.150199	0.103534	0.157169	0.12507			isofucosterol	56.3291	80.829	38.5643	45.7131		55.3589	18.4821
	cycloartenol	0.565149	0.665847	0.653954	0.619258	0.51682	1.12569	1.05715	0.490436			cycloartenol	109.351	59.1502	61.8603	126.267		89.1571	33.8155
	beta-amyrin	0.10373	0.0942374	0.0719325	0.0951529	0.241014	0.311868	0.0933075	0.179572			beta-amyrin	43.039	30.217	77.0919	52.9886		50.8341	19.8321
	thalianol	0.0762959	0.0619587	0.0691781	0.0563752	0.307882	0.548563	0.452108	0.347343			thalianol	24.7809	11.2947	15.3012	16.2304		16.9018	5.67249
	U1 terpene	0.084366	0.101736	0.112576	0.0824815	0.0953243	0.154709	0.19193	0.124944			U1 terpene	88.5043	65.7597	58.6546	66.0148		69.7333	12.9705
	farnesol	0.518849	0.44445	0.392743	0.410802	3.65292	6.41468	6.05873	1.85261			farnesol	14.2037	6.92863	6.48227	22.1742		12.4472	7.38771

### Sheet: Suppl. Dataset S11
Supplemental Dataset S11: Triacylglycerol (TAG) enrichment in LDs - processed data. LDs were isolated from roots of the Arabidopsis tgd1-1 sdp1-4 mutant, and the triacylglycerides of LD-enriched and total root extracts (TE) were analysed. Total extracts were 100 µl of disrupted root tissue, while LDs were isolated from 10 ml of the same sample. Triacylglycerols were extracted and measured by dire…
				normalized raw data
				Fresh weight in g					Fresh weight in g/100
				8.372	7.109	6.789	5.626		0.08372	0.07109	0.06789	0.05626		Recovery score
TAG species		Molecular Ion (m/z)	Detection method	LD1	LD2	LD3	LD4		TE1	TE2	TE3	TE4		Sample 1	Sample 2	Sample 3	Sample 4
48:9	16:3-16:3-16:3	806.63	Neutral loss scan	7.54409e-05	0.000488708	0.00015917	4.32576e-05		0.000281477	0	0.0396764	0		26.8018	n.d. in TE	0.40117	n.d. in TE
48:8		808.645		0.000646086	0.000793108	0.000299236	0.000504977		0.00021045	0.00364145	0	0.0231457		307.002	21.78	n.d. in TE	2.18173
48:7		810.661		0.00228065	0.00211064	0.00216786	0.00222988		0.00680666	0.0557908	0	0.0308078		33.5061	3.78314	n.d. in TE	7.23803
48:6		812.677		0.0166333	0.0143347	0.0129887	0.0152325		0.0134278	0.0947658	0.0580318	0.0250549		123.873	15.1264	22.382	60.7965
48:5		814.692		0.00548401	0.00434955	0.0051901	0.00417845		0.00158729	0.0234701	0.019806	0.0306199		345.495	18.5323	26.2046	13.6462
48:4		816.708		0.016877	0.0121298	0.00891643	0.00713851		0.0297225	0.080121	0.0536646	0.0347563		56.7819	15.1394	16.6151	20.5388
48:3		818.723		0.0330216	0.0268953	0.0200738	0.0256427		0.0732045	0.225411	0.205673	0.056771		45.1086	11.9317	9.76005	45.1686
48:2		820.739		0.0496352	0.0423558	0.0430314	0.0509219		0.257187	0.393007	0.329194	0.176959		19.2993	10.7774	13.0718	28.7761
48:1		822.755		0.0695467	0.0719421	0.0784588	0.101597		0.394123	0.626326	0.618097	0.252193		17.6459	11.4864	12.6936	40.2855
48:0	16:0-16:0-16:0	824.77		0.0770793	0.0933831	0.0769882	0.0797524		0.680692	3.42365	3.28895	2.86336		11.3237	2.72759	2.34082	2.78527
50:9	16:3-16:3-18:3	834.661		0.00317501	0.00317535	0.00253756	0.00231622		0.0246717	0.0188852	0	0.0144676		12.869	16.8139	n.d. in TE	16.0097
50:8		836.676		0.012134	0.0128309	0.0109068	0.0131093		0.0409182	0.0776639	0.0804478	0.0493559		29.6542	16.521	13.5576	26.5608
50:7		838.692		0.0215928	0.0206098	0.0181516	0.0198543		0.0459273	0.131523	0.153598	0.144048		47.0151	15.6701	11.8176	13.7832
50:6		840.708		0.0311311	0.0343996	0.0218939	0.0272325		0.254507	0.385669	0.335268	0.274635		12.2319	8.91946	6.53027	9.91587
50:5		842.723		0.0494655	0.0516768	0.0369013	0.040038		0.649612	0.785182	0.924669	0.469508		7.61462	6.5815	3.99075	8.52764
50:4		844.739		0.186708	0.191371	0.141041	0.168623		1.71154	2.2879	2.42627	1.30938		10.9088	8.36447	5.81308	12.8781
50:3		846.755		0.785324	0.885104	0.82995	0.957872		5.47808	8.32576	8.49427	4.205		14.3358	10.6309	9.77071	22.7793
50:2		848.77		2.97921	3.44487	3.62629	4.33228		15.5671	25.1772	28.1669	14.3705		19.1378	13.6825	12.8743	30.147
50:1		850.786		1.90089	2.41191	3.01218	3.30173		8.304	15.0446	18.8682	8.50971		22.8913	16.0317	15.9643	38.7996
50:0	16:0-16:0-18:0	852.802		0.324094	0.39809	0.364881	0.379379		1.86149	7.79534	9.62479	6.38506		17.4105	5.10676	3.79105	5.94166
52:9	16:3-18:3-18:3	862.692		0.00299361	0.00447349	0.00439086	0.00251073		0.0572718	0.13785	0.106572	0.102841		5.22703	3.24519	4.12009	2.44138
52:8		864.708		0.00897286	0.011473	0.00746905	0.00992691		0.273124	0.416993	0.689727	0.36897		3.28528	2.75137	1.0829	2.69044
52:7		866.723		0.0211937	0.0243835	0.0174315	0.0197975		0.71507	1.0579	1.36674	0.650719		2.96386	2.30489	1.2754	3.0424
52:6		868.739		0.359076	0.439619	0.298985	0.345064		6.82097	10.0671	9.74229	5.21097		5.2643	4.3669	3.06894	6.62187
52:5		870.755		2.13579	2.48913	1.84288	2.27882		28.1293	41.4363	44.7125	22.0739		7.59276	6.00713	4.12163	10.3236
52:4		872.77		5.86519	6.72179	5.72672	6.99037		55.1713	79.2316	87.5016	41.7174		10.6309	8.48372	6.54471	16.7565
52:3		874.786		6.27172	7.68688	7.84515	9.08093		43.5226	69.4746	78.6694	36.8166		14.4102	11.0643	9.9723	24.6653
52:2		876.802		4.45896	5.9618	7.38217	8.06194		26.0112	46.276	51.9493	25.1704		17.1424	12.8832	14.2103	32.0294
52:1		878.817		1.39241	1.97491	2.56959	2.79149		7.01404	13.3232	15.3976	7.37126		19.8517	14.8231	16.6883	37.87
52:0	16:0-18:0-18:0	880.833		0.217056	0.290967	0.263365	0.290849		1.49212	7.4151	8.13633	5.49468		14.5468	3.92397	3.2369	5.29328
54:9	18:3-18:3-18:3	890.723		0.00511907	0.0081029	0.00421233	0.00350053		1.23835	1.52092	1.34319	0.789875		0.413377	0.532764	0.313606	0.443175
54:8		892.739		0.0459421	0.0602843	0.0160427	0.0227812		8.05706	10.0841	11.0343	5.71997		0.570209	0.597813	0.145389	0.398275
54:7		894.755		0.26504	0.342363	0.114695	0.150483		26.4563	32.5064	35.7688	19.0896		1.0018	1.05322	0.320656	0.788299
54:6		896.77		0.964978	1.16911	0.525094	0.695545		43.3492	56.7836	63.5699	32.7294		2.22606	2.05889	0.826011	2.12514
54:5		898.786		2.00938	2.51579	1.60797	2.01085		43.3024	66.3539	72.8287	36.0989		4.64033	3.79147	2.20788	5.57039
54:4		900.802		3.12747	3.93844	3.51949	4.05275		34.6019	59.4412	65.594	31.2426		9.03844	6.62577	5.36556	12.9719
54:3		902.817		3.14945	4.05574	4.78653	5.22634		21.3416	39.3514	44.0971	19.9297		14.7573	10.3065	10.8545	26.2238
54:2		904.833		2.00245	2.69273	3.29682	3.62258		10.6652	20.4193	22.429	10.233		18.7756	13.1872	14.6989	35.401
54:1		906.848		1.15169	1.33239	1.6018	1.82266		3.07984	5.86123	7.67479	3.51813		37.3946	22.7322	20.871	51.8077
54:0	18:0-18:0-18:0	908.864		0.434423	0.402159	0.317499	0.382472		0.53249	2.44345	2.55285	1.5252		81.5832	16.4586	12.437	25.0769
56:9	18:3-18:3-20:3	918.755		0.00326871	0.00312808	0.00304863	0.00271502		0.0164931	0.0449457	0.0474579	0.0312091		19.8186	6.9597	6.42386	8.69947
56:8		920.77		0.0117684	0.0124437	0.0124232	0.0123899		0.0646629	0.14119	0.234806	0.0972252		18.1997	8.81345	5.29085	12.7435
56:7		922.786		0.0238522	0.0375058	0.0216148	0.0263855		0.256468	0.445125	0.437025	0.388528		9.30025	8.4259	4.94591	6.79114
56:6		924.801		0.0829836	0.10311	0.063352	0.0777889		1.07859	1.88651	1.98265	1.06966		7.69368	5.46564	3.19531	7.27232
56:5		926.817		0.276222	0.317009	0.201897	0.263503		3.31227	5.13978	6.08432	3.28184		8.33938	6.16774	3.31832	8.02914
56:4		928.833		0.505865	0.641524	0.500887	0.613129		5.01624	8.32588	8.98301	3.89439		10.0845	7.70519	5.57594	15.7439
56:3		930.848		0.725156	0.972647	0.891159	1.07808		4.41562	7.77524	8.25866	4.33807		16.4225	12.5095	10.7906	24.8516
56:2		932.864		0.885349	1.14541	1.25485	1.41728		3.06157	5.52091	6.0633	2.78988		28.9181	20.7468	20.6958	50.8008
56:1		934.88		0.427075	0.509296	0.576243	0.672692		1.10557	2.4769	2.37136	1.32338		38.6293	20.5618	24.3001	50.8312
56:0	18:0-18:0-20:0	936.895		0.194819	0.171404	0.131318	0.144072		0.092171	0.381388	0.441273	0.301342		211.367	44.9421	29.7589	47.8103
																			Average	SD
			Sum	43.5907	53.7589	53.7181	61.6994		415.646	660.696	733.756	362.595		10.4874	8.1367	7.32098	17.0161		10.7403	4.39392

### Sheet: Suppl. Dataset S12
Supplemental Dataset S12: Membrane lipid enrichment in LDs - processed data. LDs were isolated from roots of the Arabidopsis tgd1-1 sdp1-4 mutant, and the membrane lipids of LD-enriched and total root extracts (TE) were analysed. Total extracts were 100 µl of disrupted root tissue, while LDs were isolated from 10 ml of the same sample. Liids were extracted and measured by direct infusion ESI-MS/M…
				normalized raw data
				Fresh weight in g					Fresh weight in g/100
				8.372	7.109	6.789	5.626		0.08372	0.07109	0.06789	0.05626		Enrichment score
Lipid species		Molecular Ion (m/z)	Detection method	LD1	LD2	LD3	LD4		TE1	TE2	TE3	TE4		Sample 1	Sample 2	Sample 3	Sample 4
MGDG	34:6	764.531	Neutral loss scan	3.18459e-05	2.62194e-05	4.43796e-05	1.05467e-05		0.0108444	0.0111686	0.00754056	0.0149551		0.293661	0.234761	0.588545	0.0705224
	34:5	766.546		1.13569e-05	0	3.55876e-05	2.49351e-05		0.0156541	0.0206062	0.00601339	0.0083417		0.0725489	0	0.591806	0.298921
	34:4	768.562		9.02531e-05	0.000113345	8.76414e-05	8.88937e-05		0.0132855	0.027801	0.00846578	0.0150221		0.679333	0.407702	1.03524	0.591754
	34:3	770.578		5.99885e-05	4.68336e-05	0.000125441	0.00012499		0.0575801	0.113506	0.0521089	0.0716047		0.104183	0.041261	0.240729	0.174555
	34:2	772.593		0.000270998	0.000309794	0.000547666	0.000313939		0.0902976	0.186814	0.101447	0.113306		0.300116	0.16583	0.539853	0.277073
	34:1	774.609		0.000473519	0.00116106	0.000872162	0.00135269		0.0924762	0.208535	0.102508	0.128373		0.512044	0.556769	0.850828	1.05372
	36:6	792.562		7.29403e-05	0.000121447	0.000137694	8.37567e-05		0.0634173	0.118831	0.0644168	0.0837437		0.115016	0.102201	0.213754	0.100015
	36:5	794.578		1.91045e-05	4.25648e-05	0.000100341	9.53899e-05		0.0674641	0.198129	0.0764358	0.123545		0.028318	0.0214834	0.131275	0.0772109
	36:4	796.593		0.00015229	0.000307214	0.000147398	0.00011964		0.192463	0.418588	0.245576	0.26721		0.0791267	0.073393	0.0600212	0.0447738
	36:3	798.609		0.000219379	0.000404068	0.000473632	0.000480156		0.153636	0.382795	0.174385	0.184634		0.142791	0.105557	0.271601	0.260059
	36:2	800.625		0.000498033	0.00115551	0.00104361	0.000774225		0.0915093	0.244149	0.121031	0.135231		0.544243	0.473279	0.862266	0.57252
	36:1	802.64		0.000290608	0.000587442	0.000567152	0.000675703		0.0414221	0.0859728	0.0510533	0.0608425		0.701577	0.683288	1.1109	1.11058
	38:6	820.593		9.08414e-05	2.78611e-05	0.000174876	8.34962e-05		0.0110031	0.0126316	0.0135512	0.00700588		0.8256	0.220567	1.29049	1.1918
	38:5	822.609		4.19883e-05	0	0	1.05749e-05		0.00196058	0.00703968	0.00498114	0		2.14162	0	0	n.d. in TE
	38:4	824.625		2.03647e-05	3.66037e-05	5.91651e-05	8.45175e-06		0	0.0010821	3.25674e-05	0.0014719		n.d. in TE	3.38265	181.67	0.574206
	38:3	826.64		0	4.88362e-05	3.38433e-06	0		0.00421367	0.0078194	0.00379177	0.00701859		0	0.624551	0.0892546	0
DGDG	34:6	926.583	Neutral loss scan	7.43782e-05	0.000227106	0.000126808	0.000381658		0.010026	0.0171437	0.00697878	0.0145614		0.741852	1.32472	1.81705	2.62103
	34:5	928.599		2.17372e-05	6.72969e-05	0.000148666	4.63514e-05		0.0178594	0.016535	0.00758221	0.0118559		0.121713	0.406996	1.96072	0.390958
	34:4	930.615		0.000199659	0.000265884	0.000338959	0.000383602		0.01519	0.0390073	0.0175354	0.00684782		1.31441	0.681626	1.933	5.60181
	34:3	932.63		0.000322299	0.00090041	0.000673847	0.000723852		0.216324	0.444359	0.181548	0.310761		0.148989	0.202631	0.371167	0.232929
	34:2	934.646		0.00207364	0.00452797	0.00467127	0.00420708		0.5769	1.28954	0.564896	0.784019		0.359445	0.35113	0.826926	0.536604
	34:1	936.662		0.00317381	0.00729921	0.0059207	0.00755993		0.324274	0.783993	0.285026	0.453159		0.978743	0.93103	2.07725	1.66827
	36:6	954.615		0.000662707	0.000521198	0.000619967	0.000569361		0.146774	0.229104	0.153672	0.164371		0.451516	0.227494	0.403434	0.346387
	36:5	956.63		0.000412854	0.000468749	0.000700102	0.000503219		0.310251	0.734068	0.330157	0.460957		0.133071	0.0638564	0.212051	0.109168
	36:4	958.646		0.00104158	0.00192532	0.0018608	0.00107086		0.772616	1.83697	0.786431	1.05923		0.134812	0.10481	0.236614	0.101098
	36:3	960.662		0.00260996	0.00449447	0.00438853	0.00332349		0.703806	1.78892	0.708221	0.919353		0.370835	0.251239	0.619655	0.361503
	36:2	962.677		0.0032391	0.00732504	0.0060286	0.00620329		0.409246	1.00901	0.45547	0.490166		0.791481	0.72596	1.3236	1.26555
	36:1	964.693		0.00123715	0.00256816	0.00262213	0.00246934		0.0835287	0.205914	0.065072	0.104454		1.4811	1.2472	4.02958	2.36404
	38:6	982.646		0.0020794	0.00143752	0.00215409	0.0016073		0.229982	0.244301	0.414191	0.168847		0.904158	0.588419	0.520072	0.951932
	38:5	984.662		4.92127e-06	0.000184627	0	9.63217e-05		0	0.0118386	0.00141912	0.00457028		n.d. in TE	1.55953	0	2.10757
	38:4	986.677		0	0	0.000169654	2.38299e-05		0.00920463	0.00732024	0.000558332	0.0017277		0	0	30.3859	1.37928
	38:3	988.693		0.000131007	0.000140613	2.84557e-05	0.000158784		0.0267774	0.0300965	0.041843	0.0343759		0.489243	0.467207	0.0680058	0.461907
SQDG	34:6	828.493	Neutral loss scan	0.000133379	5.0089e-05	0.000266976	0.000553019		0.0146054	0.0178435	0	0.00460405		0.913219	0.280712	n.d. in TE	12.0116
	34:5	830.508		0.000261914	5.24582e-05	0	0.000513061		0.0214409	0.00875164	0.0232907	0		1.22156	0.59941	0	n.d. in TE
	34:4	832.524		0.000161216	0.000281029	0.000525799	0.000752329		0	0.0199808	0	0.0106841		n.d. in TE	1.40649	n.d. in TE	7.04155
	34:3	834.539		0.000552817	0.000631713	0.000998728	0.000859414		0.0268129	0.0151932	0.0122986	0.0506506		2.06176	4.15785	8.12066	1.69675
	34:2	836.555		0.00117974	0.00252626	0.0013904	0.00351737		0.0444318	0.0862014	0.022338	0.124929		2.65518	2.93065	6.22438	2.81549
	34:1	838.571		0.00145463	0.003958	0.00330637	0.0112943		0.0217505	0.0663757	0.031653	0.0643277		6.6878	5.96302	10.4457	17.5574
	36:6	856.524		0.000481203	0.00068323	0.000869238	0.000984946		0.0241099	0.022456	0.0241302	0.0976913		1.99587	3.04253	3.60229	1.00822
	36:5	858.539		0.000295585	0.000368017	0.000391343	0.000893902		0.0298883	0.0439217	0.081767	0.0146261		0.988965	0.837893	0.478608	6.1117
	36:4	860.555		0.000524981	0.000818288	0.000542578	0.000628741		0.0171926	0.0335258	0.0103647	0.0220731		3.05352	2.44077	5.23485	2.84845
	36:3	862.571		0.000883993	0.0018659	0.00181049	0.00509109		0.0458303	0.0204926	0.0407004	0.0459985		1.92884	9.10523	4.44833	11.068
	36:2	864.587		0.00186832	0.00386242	0.00235452	0.00689538		0.0164005	0.0393767	0.00321248	0.0459568		11.3919	9.8089	73.2929	15.004
	36:1	866.602		0.00144114	0.00148878	0.00172139	0.00516083		0.00394733	0.0176365	0.0183513	0.00790037		36.5093	8.44144	9.38021	65.3238
PA	34:6	682.444	Neutral loss scan	1.47986e-06	3.15874e-05	2.28301e-06	9.66591e-05		0.00120189	0.00033815	0	0.000639925		0.123127	9.34125	n.d. in TE	15.1048
	34:5	684.446		2.62402e-05	1.08579e-05	0	8.9126e-05		0	0	0	0.00129368		n.d. in TE	n.d. in TE	n.d. in TE	6.88934
	34:4	686.476		0	1.52766e-06	5.53344e-06	0.000120343		9.85198e-06	2.75094e-06	0	0.00443198		0	55.5324	n.d. in TE	2.71534
	34:3	688.491		1.52813e-05	9.18598e-05	4.28488e-05	0.00193886		0.0043505	0.0036332	0.00684592	0.11411		0.351254	2.52835	0.625903	1.69912
	34:2	690.507		9.6579e-05	3.93245e-05	0.000150316	0.00225577		0.0248817	0.0326803	0.0240269	0.150769		0.388153	0.120331	0.625614	1.49618
	34:1	692.523		0.000101339	0.000252783	0.000254919	9.29575e-05		0.00681251	0.0078397	0.0110745	0.00519319		1.48754	3.2244	2.30185	1.78999
	36:6	710.476		5.95176e-06	0	0	0.00150126		0.00754496	0.000833711	0.000814036	0.02702		0.078884	0	0	5.5561
	36:5	712.491		1.87189e-05	3.27643e-05	7.15081e-05	0.00192812		0.00878162	0.0100236	0.0122151	0.0692435		0.21316	0.326873	0.585405	2.78456
	36:4	714.507		4.24841e-05	4.81145e-05	0.00016153	0.0022667		0.0279037	0.0562262	0.0570724	0.0732707		0.152252	0.0855731	0.283026	3.09359
	36:3	716.523		2.87008e-05	4.90347e-05	7.72413e-05	0.00048422		0.0170108	0.0114879	0.0209391	0.0278459		0.168721	0.426839	0.368886	1.73893
	36:2	718.538		0.000177723	0.000223706	0.000223715	0.000130206		0.0192585	0.0186514	0.0293106	0.00624754		0.922831	1.19941	0.763254	2.08412
PS	34:4	756.481	Neutral loss scan	0	0	0	6.33037e-05		0	0	0	0.00135499		n.d. in TE	n.d. in TE	n.d. in TE	4.6719
	34:3	758.497		2.16201e-06	1.24348e-05	0	0.00158425		0.00261468	0	0.00340337	0.0567696		0.0826873	n.d. in TE	0	2.79066
	34:2	760.512		0.000110735	0.000176532	4.01701e-05	0.00106709		0.0137058	0.0254044	0.0255341	0.0507373		0.807942	0.694887	0.157319	2.10317
	34:1	762.528		5.93973e-05	0.000477528	0.000106404	0.000113413		0.00477152	0.0116755	0.00674878	0.0049487		1.24483	4.09002	1.57664	2.29178
	36:6	780.481		1.91028e-05	7.27866e-05	8.21383e-05	0.000264333		0	0.00038366	0	0.00536996		n.d. in TE	18.9716	n.d. in TE	4.92244
	36:5	782.497		1.11173e-05	3.18434e-05	0	0.000856387		0.00580543	0.00579768	0	0.0174342		0.191498	0.549243	n.d. in TE	4.9121
	36:4	784.512		0.000100475	0.00022769	8.21721e-07	0.000543384		0.0113115	0.0150586	0.0112473	0.00673128		0.888249	1.51202	0.00730593	8.07252
	36:3	786.528		6.26722e-06	5.59761e-05	3.25329e-05	0.000606575		0.00996794	0.0191746	0.00472749	0.015265		0.0628738	0.291929	0.688164	3.97363
	36:2	788.544		5.31825e-05	0.000178174	0.000195728	0.000375907		0.00766494	0.0218817	0.011007	0.00338676		0.693841	0.814261	1.77821	11.0993
	36:1	790.559		0.00013475	4.12228e-05	9.6885e-06	0		0.00122536	0.0140416	0.00394209	0.00143417		10.9968	0.293576	0.245771	0
	38:6	808.512		1.54716e-05	0.000140221	0	6.85382e-06		0.00194731	0.00458772	0	0		0.794509	3.05644	n.d. in TE	n.d. in TE
	38:5	810.528		0	6.10452e-05	0	0.000182369		0	0	0	0		n.d. in TE	n.d. in TE	n.d. in TE	n.d. in TE
	38:4	812.544		1.838e-07	0	5.48824e-06	0.000226865		0.000751581	5.53657e-05	0	0.00319554		0.0244552	0	n.d. in TE	7.09944
	38:3	814.559		3.06921e-05	2.85442e-05	1.15555e-05	0.000966321		0.000690561	0	0	0.0146177		4.44452	n.d. in TE	n.d. in TE	6.61062
	38:2	816.575		6.56057e-06	8.46185e-07	2.5377e-05	0.000262642		0.00289298	0.0149334	0	0.00368624		n.d. in TE	0.00566638	n.d. in TE	7.12493
	38:1	818.591		4.2078e-05	9.51097e-06	0	3.88318e-05		0	0.000631744	0	0		#DIV/0!	1.50551	n.d. in TE	n.d. in TE
	40:4	840.575		6.47394e-06	0	9.94764e-05	0.00469284		0.000448004	0.00144824	0	0.00609083		1.44506	0	n.d. in TE	77.0477
	40:3	842.591		2.45027e-05	0	0.000118121	0		0.00908692	0.00779144	0.0031373	0.0685272		0.269648	0	3.76506	0
	40:2	844.606		7.86286e-05	0.000138374	4.34428e-05	0		0.0139734	0.0447293	0.0214112	0.085017		0.562702	0.309359	0.202898	0
	40:1	846.622		2.36548e-05	0.000115455	3.86161e-05	0		0.000835816	0.0005422	0.00492065	0.0034238		2.83014	21.2938	0.784777	0
	42:4	868.606		8.78578e-06	0.000252615	0	0		0.00141271	0.00894328	0.020938	0.0387552		0.621909	2.82464	0	0
	42:3	870.622		0.000217839	0	0.000445422	0		0.0144386	0.0273418	0.0161962	0.157754		1.50873	0	2.75017	0
	42:2	872.638		8.26259e-05	0.000248888	0.000243459	0		0.0137385	0.0295984	0.0347928	0.112671		0.601417	0.840885	0.699739	0
	42:1	874.653		2.15388e-05	0.000113172	0.000568354	0		0.00528803	0.0213993	0.00336866	0.00698227		0.407313	0.528857	16.8718	0
	44:3	898.653		6.82533e-05	0	0	0		0	0	0	0.00673633		n.d. in TE	n.d. in TE	n.d. in TE	0
	44:2	900.669		1.80144e-05	0.000230613	4.5041e-05	0		0.000524283	0.00382448	0	0.00390851		3.43601	6.02991	n.d. in TE	0
PI	34:4	848.528	Neutral loss scan	2.82346e-05	0	9.41305e-05	0.000238434		0	0	0	0.0053527		n.d. in TE	n.d. in TE	n.d. in TE	4.45447
	34:3	850.544		0.000189699	0.000621267	0.000316333	0.0202527		0.129416	0.224584	0.0950699	0.633068		0.146581	0.27663	0.332737	3.19913
	34:2	852.56		0.00180632	0.00403845	0.00250144	0.0208057		0.72018	1.25015	0.423943	0.775669		0.250815	0.323036	0.590042	2.68229
	34:1	854.575		0.00159497	0.0045651	0.00200018	0.00193854		0.339383	0.558243	0.186743	0.0656996		0.46996	0.817761	1.07109	2.9506
	36:6	872.528		0.000618656	0.000692868	0.000748828	0.00288677		0.0690056	0.0556768	0.0611637	0.108269		0.89653	1.24445	1.2243	2.6663
	36:5	874.544		8.60326e-05	7.09861e-05	6.4873e-05	0.00147874		0.0064778	0.0235089	0.00516886	0.0382991		1.32811	0.301954	1.25507	3.86103
	36:4	876.56		0.000120038	0.000234158	0.000219682	0.00161419		0.0446705	0.0361923	0.0219428	0.0410543		0.268719	0.646983	1.00116	3.93184
	36:3	878.575		0.000248427	0.000448166	0.000226133	0.00112514		0.0626241	0.0984636	0.0450492	0.0437123		0.396695	0.455158	0.50197	2.57397
	36:2	880.591		0.000535307	0.00127431	0.000832314	0.00101323		0.111292	0.176146	0.0584185	0.0316559		0.480995	0.723436	1.42474	3.20076
	36:1	882.607		0.000437421	0.000845646	0.000545439	0.000173603		0.0430025	0.0836846	0.0201566	0.00877367		1.0172	1.01052	2.706	1.97868
PG	32:1	738.529	Neutral loss scan	5.71975e-05	0.000226059	0.000218682	0.000254614		0.00363524	0.00557695	0.00301158	0.00908496		1.57342	4.05345	7.26137	2.80259
	32:0	740.544		0.000884867	0.00134159	0.0011338	0.00183714		0.0612686	0.0959634	0.0865235	0.131281		1.44424	1.39802	1.3104	1.39939
	34:4	760.513		2.03098e-06	3.0833e-05	6.48146e-05	4.63185e-05		0.00062882	0.00377342	0.000950833	0.00370845		0.322982	0.817111	6.81662	1.249
	34:3	762.528		8.91634e-05	0.000104506	2.89015e-05	0.000168733		0.0340792	0.0649801	0.0248322	0.0561296		0.261636	0.160827	0.116387	0.300614
	34:2	764.544		0.000990132	0.001967	0.00148919	0.00196116		0.124686	0.270158	0.110693	0.164505		0.794102	0.728092	1.34533	1.19216
	34:1	766.559		0.00173383	0.00360353	0.00330023	0.00439463		0.113848	0.169763	0.0684102	0.122272		1.52294	2.12268	4.82418	3.59415
	34:0	768.575		0.00384201	0.00517875	0.00473266	0.00616445		0.335239	0.429589	0.392052	0.572771		1.14605	1.20552	1.20715	1.07625
PE	34:4	712.491	Neutral loss scan	0	0	1.30299e-05	0		0.00630394	0.00844397	0.00468045	0.00589437		0	0	0.27839	0
	34:3	714.507		2.60473e-05	1.37124e-05	3.03334e-05	3.61205e-05		0.0638591	0.0859646	0.0621355	0.134787		0.0407887	0.0159512	0.0488182	0.0267981
	34:2	716.523		7.29633e-05	7.66564e-05	5.86592e-05	0.000178857		0.279126	0.60498	0.415373	0.646406		0.0261399	0.0126709	0.014122	0.0276695
	34:1	718.538		5.98521e-05	0.000166289	3.99193e-05	0.0001176		0.0527825	0.168304	0.0689915	0.136564		0.113394	0.0988027	0.0578612	0.0861134
	36:6	736.491		1.44807e-05	7.93334e-06	5.40701e-05	0		0.0179454	0.0322752	0.0278638	0.0257205		0.0806931	0.0245803	0.194051	0
	36:5	738.507		0	4.97666e-06	8.07155e-06	0		0.135015	0.26111	0.181805	0.223653		0	0.00190597	0.00443967	0
	36:4	740.523		2.67622e-05	6.47742e-05	0.000149773	8.02679e-05		0.378121	0.788807	0.631852	0.674524		0.00707766	0.00821167	0.0237038	0.0118999
	36:3	742.538		6.10928e-05	8.13307e-05	4.61024e-05	7.03766e-05		0.218041	0.488796	0.385936	0.463997		0.0280189	0.016639	0.0119456	0.0151675
	36:2	744.554		6.85656e-05	9.96001e-05	0.000108153	0.000141058		0.0994436	0.2645	0.171582	0.206956		0.0689493	0.037656	0.0630327	0.0681586
	36:1	746.569		3.08952e-05	4.86272e-05	3.60153e-05	3.96756e-05		0.0164962	0.024176	0.0246184	0.0295072		0.187287	0.201138	0.146294	0.13446
	38:6	764.523		4.13776e-06	3.90282e-05	4.3203e-06	0		0.00177373	0.0109477	0.0061796	0.00814743		0.23328	0.356495	0.0699123	0
	38:5	766.538		9.98549e-07	0	1.49535e-05	1.41246e-05		0.00195779	0.00316997	0.0100081	0.00406735		0.051004	0	0.149414	0.347268
	38:4	768.554		1.61954e-06	3.23097e-07	2.434e-05	3.90442e-07		0.00412763	0.000444138	0.0082927	0.00271771		0.0392366	0.0727469	0.293512	0.0143666
	38:3	770.569		7.3271e-05	7.6101e-05	0.000209348	7.92642e-05		0.0274792	0.0114265	0.0261514	0.0258464		0.266641	0.666005	0.800524	0.306673
	38:2	772.585		2.89964e-06	9.9177e-06	9.18291e-06	0		0.00825863	0.0258261	0.0145304	0.0200099		0.0351104	0.0384018	0.0631977	0
	40:3	798.601		1.26608e-05	0	7.14486e-06	0		0.0143101	0.0248503	0.0361392	0.0133716		0.0884745	0	0.0197704	0
	40:2	800.616		3.5812e-05	1.4594e-06	5.56151e-05	0		0.0332921	0.0751839	0.115205	0.0820085		0.107569	0.00194111	0.048275	0
	40:1	802.632		1.81529e-05	1.03707e-05	4.11448e-06	4.87796e-05		0.0128112	0.0401012	0.0597064	0.00946739		0.141696	0.0258614	0.00689119	0.515238
	42:4	824.617		0	0	0.000114451	1.74062e-05		0.00214722	0.00424966	0	0.00626709		0	0	n.d. in TE	0.27774
	42:3	826.632		1.7682e-06	0	0.000108074	7.38819e-05		0.0483138	0.0258565	0	0.0431141		0.00365983	0	n.d. in TE	0.171364
	42:2	828.648		0	1.3709e-05	0.000100939	5.33903e-05		0.132666	0.201244	0	0.0975748		0	0.00681209	n.d. in TE	0.0547173
PC	32:0	734.57	Precursor ion scan	8.17519e-05	0.000167831	6.34108e-05	0.000147127		0.00442868	0.00640558	0.00242306	0.0068911		1.84596	2.62007	2.61697	2.13503
	34:4	754.539		2.15835e-05	3.54882e-05	2.93811e-05	5.8355e-05		0.0104074	0.020005	0.00624691	0.0131919		0.207386	0.177396	0.47033	0.442355
	34:3	756.554		0.000130675	0.000233185	0.000144467	0.000171484		0.158613	0.332309	0.103961	0.231787		0.0823863	0.0701711	0.138963	0.0739834
	34:2	758.57		0.00160407	0.00302508	0.00192066	0.00265911		0.699764	1.44554	0.495573	1.06014		0.22923	0.20927	0.387563	0.250826
	34:1	760.586		0.00465463	0.00995949	0.00564518	0.0120946		0.476777	1.09891	0.395473	0.723564		0.976271	0.906304	1.42745	1.67153
	36:6	778.539		6.90123e-05	0.000100131	6.46106e-05	0.000145859		0.0521356	0.092564	0.0371649	0.0657191		0.132371	0.108175	0.173848	0.221943
	36:5	780.554		0.000111268	8.93362e-05	7.64e-05	7.36137e-05		0.305103	0.612482	0.211045	0.385359		0.0364691	0.0145859	0.0362009	0.0191026
	36:4	782.569		0.000475182	0.00067774	0.000646787	0.00032667		0.881073	1.75062	0.632804	1.16559		0.0539322	0.0387142	0.10221	0.0280262
	36:3	784.585		0.0017088	0.0030232	0.00173608	0.00202779		0.883776	1.89364	0.679337	1.15282		0.193352	0.159651	0.255554	0.175898
	36:2	786.601		0.00449795	0.00876741	0.00541375	0.00924837		0.606843	1.46539	0.506743	0.885235		0.741206	0.598299	1.06834	1.04474
	36:1	788.616		0.0014485	0.00322029	0.00159827	0.00321858		0.0972873	0.252085	0.08517	0.163192		1.48889	1.27746	1.87656	1.97227
	38:6	806.57		0.000233812	0.000419388	0.000340452	0.000616994		0.00213759	0.0127021	0.00584244	0.00537082		10.9381	3.30171	5.82722	11.4879
	38:5	808.585		7.84999e-05	0.000126815	8.51139e-05	0.000125472		0.00342041	0.01268	0.00459204	0.00586835		2.29504	1.00012	1.85351	2.13811
	38:4	810.601		2.55448e-05	9.95616e-05	7.3362e-05	0.000105292		0.00385473	0.00558621	0.00320846	0.00637755		0.662687	1.78227	2.28652	1.65098
	38:3	812.616		6.492e-05	0.000152799	5.84029e-05	0.000136728		0.00867796	0.0212813	0.00650012	0.011134		0.748103	0.717997	0.89849	1.22802
	38:2	814.632		0.000363513	0.000567836	0.000373684	0.000429082		0.00998656	0.0236982	0.00935704	0.0142053		3.64002	2.39611	3.99361	3.02058
	40:5	836.616		9.52744e-05	0.00013952	7.38819e-05	0.000196648		0.00307492	0.00977508	0.00372944	0.00645224		3.09843	1.4273	1.98104	3.04775
	40:4	838.632		5.42989e-05	0.000116003	8.67339e-05	0.00013413		0.0017543	0.00357256	0.0022464	0.00310641		3.09518	3.24707	3.86101	4.31784
	40:3	840.648		7.91315e-05	6.23838e-05	7.39662e-05	9.47118e-05		0.00105184	0.00267502	0.00228206	0.00323386		7.52317	2.33209	3.24121	2.92876
	40:2	842.663		2.6323e-05	8.05043e-05	6.26676e-05	5.8736e-05		0.00217224	0.00599628	0.00264251	0.00304502		1.21179	1.34257	2.37152	1.92892
			Sums
			MGDG	0.00234351	0.00438879	0.00442013	0.00424739		0.907227	2.04547	1.03334	1.2223		0.258316	0.214562	0.427752	0.34749
			DGDG	0.0172842	0.0323536	0.0304526	0.0293283		3.85276	8.68812	4.0206	4.98926		0.448619	0.372388	0.757414	0.587828
			SQDG	0.00923892	0.0165862	0.0141778	0.0371443		0.26641	0.391756	0.268106	0.489442		3.46793	4.23381	5.28814	7.58913
			PA	0.000514498	0.00078156	0.000989894	0.0109042		0.117756	0.141717	0.162299	0.480065		0.436918	0.551494	0.609921	2.27141
			PS	0.00114249	0.00261347	0.00211184	0.0118514		0.123096	0.279244	0.171375	0.674798		0.928131	0.935909	1.23229	1.75628
			PI	0.0056651	0.0127909	0.00754936	0.051527		1.52605	2.50665	0.917656	1.75155		0.371226	0.51028	0.822678	2.94179
			PG	0.00759924	0.0124523	0.0109683	0.014827		0.673384	1.0398	0.686474	1.05975		1.12851	1.19756	1.59777	1.39911
			PE	0.00051198	0.000714809	0.00119661	0.000951194		1.55427	3.15066	2.25105	2.8606		0.0329401	0.0226876	0.0531578	0.0332515
			PC	0.0158247	0.031064	0.0185673	0.0320693		4.21234	9.06792	3.19634	5.91228		0.375676	0.34257	0.580891	0.542419
